# diaTracer enables spectrum-centric analysis of diaPASEF proteomics data

**DOI:** 10.1101/2024.05.25.595875

**Authors:** Kai Li, Guo Ci Teo, Kevin L. Yang, Fengchao Yu, Alexey I. Nesvizhskii

## Abstract

Data-independent acquisition (DIA) has become a widely used strategy for peptide and protein quantification in mass spectrometry-based proteomics studies. The integration of ion mobility separation into DIA analysis, such as the diaPASEF technology available on Bruker’s timsTOF platform, further improves the quantification accuracy and protein depth achievable using DIA. We introduce diaTracer, a new spectrum-centric computational tool optimized for diaPASEF data. diaTracer performs three-dimensional (m/z, retention time, ion mobility) peak tracing and feature detection to generate precursor-resolved “pseudo-MS/MS” spectra, facilitating direct (“spectral-library free”) peptide identification and quantification from diaPASEF data. diaTracer is available as a stand-alone tool and is fully integrated into the widely used FragPipe computational platform. We demonstrate the performance of diaTracer and FragPipe using diaPASEF data from triple-negative breast cancer (TNBC), cerebrospinal fluid (CSF), and plasma samples, data from phosphoproteomics and HLA immunopeptidomics experiments, and low-input data from a spatial proteomics study. We also show that diaTracer enables unrestricted identification of post-translational modifications from diaPASEF data using open/mass-offset searches.
