## Supplementary material for "diaTracer enables spectrum-centric analysis of diaPASEF proteomics data": Source Data

### Sheet: README
Please download the scripts from GitHub (https://github.com/Nesvilab/diaTracer-manuscript) and all source data from Massive (https://massive.ucsd.edu/ProteoSAFe/dataset.jsp?task=85c80cf99442470e9e2aa01830c88120). Following the GitHub README to reproduce all results in the paper.

### Sheet: Figure 2
https://massive.ucsd.edu/ProteoSAFe/dataset.jsp?task=85c80cf99442470e9e2aa01830c88120
revisionData.zip

### Sheet: Figure 3
https://massive.ucsd.edu/ProteoSAFe/dataset.jsp?task=85c80cf99442470e9e2aa01830c88120
CSFData.zip

### Sheet: Figure 4
https://massive.ucsd.edu/ProteoSAFe/dataset.jsp?task=85c80cf99442470e9e2aa01830c88120
plasmaData.zip

### Sheet: Figure 5
https://massive.ucsd.edu/ProteoSAFe/dataset.jsp?task=85c80cf99442470e9e2aa01830c88120
HLAData.zip

### Sheet: Figure 6
https://massive.ucsd.edu/ProteoSAFe/dataset.jsp?task=85c80cf99442470e9e2aa01830c88120
phosphoData.zip

### Sheet: Figure 7
https://massive.ucsd.edu/ProteoSAFe/dataset.jsp?task=85c80cf99442470e9e2aa01830c88120
lowInputData.zip
